# Spatial confinement induces oscillatory migration of epidermal keratinocytes and forms a three-compartment epithelial structure with epithelial–mesenchymal transition dynamics

**DOI:** 10.1101/2024.11.12.623158

**Authors:** Takuma Nohara, Sota Itamoto, Junichi Kumamoto, Yosuke Mai, Mayuna Shimano, Sora Kato, Hiroyuki Kitahata, Hideki Nakamura, Shota Takashima, Mika Watanabe, Masaharu Nagayama, Tsukasa Oikawa, Hideyuki Ujiie, Ken Natsuga

## Abstract

Epithelial cells undergo epithelial–mesenchymal transition (EMT) during migration and regain their epithelial phenotype in the post-migration phase (mesenchymal–epithelial transition; MET). We established an experimental system that reproduces a three-compartment epithelial structure comprising the original epithelium, its EMT state, and its MET state. Keratinocytes (KCs), skin epithelial cells, placed on a microporous membrane migrated through 3.0-µm or larger micropores. The 3.0-µm-pored membrane induced an epithelial structure with three distinct states: stratified KCs above the membrane, KCs showing EMT within the micropores, and a new stratified epithelium under the membrane. The membrane with larger micropores failed to maintain the three-compartment epithelial structure. Live imaging revealed that KCs moved in an oscillatory manner, with actin-rich filopodia-like structures extending into and out of the 3.0-µm micropores, while the cells migrated unidirectionally into larger micropores. Piezo1 and keratin 6 were identified as negative modulators of KC entry into and exit from the 3.0-µm micropores. These results demonstrate that non-cancerous epithelial cells migrate through confined spaces in an oscillatory manner, which might contribute to the formation of a three-compartment epithelial structure that recapitulates key aspects of wound healing.
