## Supplementary material for "Spatial confinement induces oscillatory migration of epidermal keratinocytes and forms a three-compartment epithelial structure with epithelial–mesenchymal transition dynamics": Figure 4-source data 1

### Sheet: Upregulated in 3.0 µm
Ensembl id	Symbol	3.0µm-0.4µm_log2 Fold Change
ENSG00000163202	LCE3D	5.46331
ENSG00000100985	MMP9	3.47388
ENSG00000138152	BTBD16	3.15117
ENSG00000185966	LCE3E	2.86015
ENSG00000166670	MMP10	2.51671
ENSG00000182816	KRTAP13-2	2.45431
ENSG00000277632	CCL3	2.31752
ENSG00000187689	AMTN	2.25213
ENSG00000162892	IL24	2.22342
ENSG00000153162	BMP6	2.20239
ENSG00000160179	ABCG1	1.90634
ENSG00000160472	TMEM190	1.83358
ENSG00000196611	MMP1	1.74109
ENSG00000213030	CGB8	1.69556
ENSG00000167723	TRPV3	1.61363
ENSG00000166535	A2ML1	1.58926
ENSG00000135919	SERPINE2	1.54768
ENSG00000265752	LINC02958	1.54267
ENSG00000184502	GAST	1.51529
ENSG00000198959	TGM2	1.47151
ENSG00000012171	SEMA3B	1.45867
ENSG00000187775	DNAH17	1.42812
ENSG00000276085	CCL3L1	1.3828
ENSG00000166106	ADAMTS15	1.37814
ENSG00000269242		1.35009
ENSG00000086696	HSD17B2	1.34679
ENSG00000170873	MTSS1	1.34677
ENSG00000170961	HAS2	1.33193
ENSG00000136688	IL36G	1.32783
ENSG00000095739	BAMBI	1.30397
ENSG00000132185	FCRLA	1.2967
ENSG00000243742	RPLP0P2	1.28807
ENSG00000057657	PRDM1	1.28437
ENSG00000197632	SERPINB2	1.28134
ENSG00000124102	PI3	1.27805
ENSG00000163806	SPDYA	1.26163
ENSG00000273802	H2BC8	1.25987
ENSG00000171385	KCND3	1.23883
ENSG00000138944	SHISAL1	1.23593
ENSG00000053747	LAMA3	1.22907
ENSG00000185479	KRT6B	1.22441
ENSG00000058085	LAMC2	1.20796
ENSG00000248323	LUCAT1	1.17302
ENSG00000269910		1.16909
ENSG00000183484	GPR132	1.16489
ENSG00000197653	DNAH10	1.16451
ENSG00000132688	NES	1.15633
ENSG00000171303	KCNK3	1.1505
ENSG00000253846	PCDHGA10	1.1489
ENSG00000110944	IL23A	1.13175
ENSG00000183615	FAM167B	1.11384
ENSG00000146674	IGFBP3	1.09613
ENSG00000141526	SLC16A3	1.09424
ENSG00000115414	FN1	1.09145
ENSG00000176749	CDK5R1	1.08506
ENSG00000164761	TNFRSF11B	1.08075
ENSG00000179242	CDH4	1.07709
ENSG00000214856	KRT16P1	1.07519
ENSG00000130635	COL5A1	1.07233
ENSG00000127561	SYNGR3	1.06718
ENSG00000123358	NR4A1	1.06313
ENSG00000103196	CRISPLD2	1.0612
ENSG00000276900		1.04171
ENSG00000100311	PDGFB	1.03804
ENSG00000254873		1.02277
ENSG00000111012	CYP27B1	1.02239
ENSG00000095752	IL11	1.01424
ENSG00000122877	EGR2	1.00321

### Sheet: Upregulated in 0.4 µm
Ensembl id	Symbol	3.0µm-0.4µm_log2 Fold Change
ENSG00000262304		-2.68794
ENSG00000284946		-2.13423
ENSG00000183856	IQGAP3	-1.95462
ENSG00000131203	IDO1	-1.88993
ENSG00000117724	CENPF	-1.82108
ENSG00000186871	ERCC6L	-1.81461
ENSG00000148773	MKI67	-1.79262
ENSG00000066279	ASPM	-1.78974
ENSG00000075218	GTSE1	-1.78803
ENSG00000158402	CDC25C	-1.77529
ENSG00000090889	KIF4A	-1.72813
ENSG00000165480	SKA3	-1.70766
ENSG00000284431		-1.67685
ENSG00000112984	KIF20A	-1.66248
ENSG00000143228	NUF2	-1.65758
ENSG00000169679	BUB1	-1.64945
ENSG00000135451	TROAP	-1.63338
ENSG00000115163	CENPA	-1.6177
ENSG00000123485	HJURP	-1.61519
ENSG00000259132		-1.56649
ENSG00000186185	KIF18B	-1.5652
ENSG00000122966	CIT	-1.55927
ENSG00000174371	EXO1	-1.52334
ENSG00000024526	DEPDC1	-1.50797
ENSG00000126787	DLGAP5	-1.49434
ENSG00000156970	BUB1B	-1.49408
ENSG00000187951		-1.48204
ENSG00000140451	PIF1	-1.47967
ENSG00000051341	POLQ	-1.4658
ENSG00000256500		-1.46077
ENSG00000157456	CCNB2	-1.44151
ENSG00000138180	CEP55	-1.43859
ENSG00000109805	NCAPG	-1.41676
ENSG00000185432	METTL7A	-1.40311
ENSG00000205923	CEMP1	-1.38238
ENSG00000089685	BIRC5	-1.38084
ENSG00000250264		-1.3729
ENSG00000170477	KRT4	-1.36486
ENSG00000117650	NEK2	-1.35414
ENSG00000142945	KIF2C	-1.35413
ENSG00000137807	KIF23	-1.3478
ENSG00000011426	ANLN	-1.337
ENSG00000131747	TOP2A	-1.32848
ENSG00000168078	PBK	-1.31672
ENSG00000178999	AURKB	-1.31502
ENSG00000134508	CABLES1	-1.28202
ENSG00000111665	CDCA3	-1.27188
ENSG00000117399	CDC20	-1.27141
ENSG00000197299	BLM	-1.26884
ENSG00000137804	NUSAP1	-1.26672
ENSG00000112742	TTK	-1.25967
ENSG00000143476	DTL	-1.25845
ENSG00000140534	TICRR	-1.23395
ENSG00000072571	HMMR	-1.23231
ENSG00000163808	KIF15	-1.22989
ENSG00000139734	DIAPH3	-1.22036
ENSG00000035499	DEPDC1B	-1.21067
ENSG00000065328	MCM10	-1.21028
ENSG00000185697	MYBL1	-1.20586
ENSG00000198039	ZNF273	-1.19832
ENSG00000137812	KNL1	-1.1982
ENSG00000075702	WDR62	-1.18928
ENSG00000184661	CDCA2	-1.18265
ENSG00000118193	KIF14	-1.15885
ENSG00000165244	ZNF367	-1.15768
ENSG00000138646	HERC5	-1.15374
ENSG00000102384	CENPI	-1.13862
ENSG00000166803	PCLAF	-1.13591
ENSG00000175063	UBE2C	-1.13319
ENSG00000144554	FANCD2	-1.1293
ENSG00000030419	IKZF2	-1.12805
ENSG00000189057	FAM111B	-1.12596
ENSG00000111206	FOXM1	-1.12534
ENSG00000123219	CENPK	-1.11812
ENSG00000154920	EME1	-1.11806
ENSG00000100526	CDKN3	-1.10567
ENSG00000111247	RAD51AP1	-1.10527
ENSG00000138182	KIF20B	-1.10138
ENSG00000071539	TRIP13	-1.10011
ENSG00000088325	TPX2	-1.0984
ENSG00000171241	SHCBP1	-1.09568
ENSG00000226065	ZBTB45P2	-1.08521
ENSG00000119969	HELLS	-1.08517
ENSG00000080986	NDC80	-1.08336
ENSG00000251079	BMS1P2	-1.08306
ENSG00000087586	AURKA	-1.07953
ENSG00000142973	CYP4B1	-1.07677
ENSG00000237649	KIFC1	-1.07323
ENSG00000092853	CLSPN	-1.07301
ENSG00000108984	MAP2K6	-1.06789
ENSG00000148053	NTRK2	-1.05904
ENSG00000198826	ARHGAP11A	-1.03742
ENSG00000285130		-1.03427
ENSG00000243696		-1.03245
ENSG00000197536	IRF1-AS1	-1.02875
ENSG00000150893	FREM2	-1.02627
ENSG00000117632	STMN1	-1.02408
ENSG00000109819	PPARGC1A	-1.02246
ENSG00000188610	FAM72B	-1.02159
ENSG00000101447	FAM83D	-1.01952
ENSG00000173083	HPSE	-1.01644
ENSG00000102970	CCL17	-1.01613
ENSG00000185480	PARPBP	-1.0108
ENSG00000145386	CCNA2	-1.0102
ENSG00000198157	HMGN5	-1.00373
ENSG00000115232	ITGA4	-1.00323
ENSG00000129195	PIMREG	-1.00259
ENSG00000205659	LIN52	-1.00137
